# Phospho-proteomics identifies D-group MAP kinases as substrates of the Arabidopsis tyrosine phosphatase RLPH2

**DOI:** 10.1101/2024.08.26.609716

**Authors:** Anne-Marie Labandera, Ryan Toth, Sierra Mitchell, Jayde J Johnson, Juliette Puyaubert, Emmanuel Baudouin, R. Glen Uhrig, Greg B Moorhead

## Abstract

Despite being one of the few bona fide plant tyrosine phosphatases, RLPH2 has no known substrates. Utilizing phospho-proteomics, we identified the activation loop phospho-tyrosine of several D-group mitogen activated protein kinases (MPKs) as potential RLPH2 substrates. All Arabidopsis D-Group MPKs possess a TDY activation loop phosphorylation motif, whereas other MPKs (Groups A, B and C) contain a TEY motif. Our findings reveal that RLPH2 has a strong preference for aspartate (D) in the TXY motif, providing specificity for RLPH2 to exclusively target and dephosphorylate the D-Group MPKs. Additionally, D-Group MPKs contain a unique activation loop insertion that conforms to a protein phosphatase 1 (PP1) binding motif, with findings presented here confirming Arabidopsis PP1 phosphatases dock at this site. Intriguingly, only D-group MPKs among all identified Arabidopsis protein kinases possess this PP1 recruiting motif. Using multiple RLPH2 deficient plant lines, we demonstrate that RLPH2 represses seed dormancy release. Overall, this work highlights the power of phospho-proteomics in identifying substrates of this novel plant tyrosine phosphatase, while also revealing new complexities in the interactions between MPK activation loops and multiple phospho-mediated cell signaling events.

**One sentence summary:** Phospho-proteomic analysis reveals *Arabidopsis* tyrosine phosphatase RLPH2 dephosphorylates the activation loop of D-Group mitogen activated protein kinases.
