## Supplementary material for "Phospho-proteomics identifies D-group MAP kinases as substrates of the Arabidopsis tyrosine phosphatase RLPH2": Supp Table 1

### Sheet: ptm_search_export
Protein_Id	Species	Description	Mod_1_Pos	Mod_2_Pos	Sequence_Substr
AT1G03100.1	ath	Pentatricopeptide repeat (PPR) superfamily protein	762	764	YRMLFLKYHKTAYKGKAPKVQSE
AT1G10210.1	ath	mitogen-activated protein kinase 1	191	193	RASNTKGQFMTEYVVTRWYRAPE
AT1G16520.1	ath	interactor of constitutive active ROPs protein	187	189	SKYTGNKFSMTSYISPRLTPTAT
AT1G32130.1	ath	Transcription elongation factor (TFIIS) family protein	195	197	YGGDAGDRSPTHYPQAEEGEDED
AT1G53510.1	ath	mitogen-activated protein kinase 18	187	189	FNDTPTTVFWTDYVATRWYRAPE
AT1G59580.1	ath	mitogen-activated protein kinase homolog 2	191	193	RTSNTKGQFMTEYVVTRWYRAPE
AT1G73670.1	ath	MAP kinase 15	252	254	FNDAPTAIFWTDYVATRWYRAPE
AT1G74250.1	ath	DNAJ heat shock N-terminal domain-containing protein	344	346	EKVAELRESFTDYEEENEEEEID
AT2G14835.1	ath	RING/U-box superfamily protein	235	237	VPAVDRQNSETLYYADDEDGNRK
AT2G18170.1	ath	MAP kinase 7	191	193	RTSQGNEQFMTEYVVTRWYRAPE
AT2G42880.1	ath	MAP kinase 20	187	189	FNDTPTTIFWTDYVATRWYRAPE
AT2G43790.1	ath	MAP kinase 6	221	223	ARVTSESDFMTEYVVTRWYRAPE
AT3G20190.1	ath	Leucine-rich repeat protein kinase family protein	340	342	TDKDKAADSVTSYTSRRGAVPDQ
AT3G45640.1	ath	mitogen-activated protein kinase 3	196	198	ARPTSENDFMTEYVVTRWYRAPE
AT3G59790.1	ath	MAP kinase 10	218	220	ARATPESNLMTEYVVTRWYRAPE
AT4G01370.1	ath	MAP kinase 4	201	203	ARTKSETDFMTEYVVTRWYRAPE
AT4G13020.1	ath	Protein kinase superfamily protein	156	158	AREVASMPPYTEYVSTRWYRAPE
AT4G19110.1	ath	Protein kinase superfamily protein	156	158	AREVNSSPPFTEYVSTRWYRAPE
AT5G19010.1	ath	mitogen-activated protein kinase 16	187	189	FNDTPTAIFWTDYVATRWYRAPE
AT5G36150.1	ath	putative pentacyclic triterpene synthase 3	364	366	MELIHYHDEATRYITGGAVPKVF
AT5G51210.1	ath	oleosin3	126	128	RMKVGSRVQDTKYGQHNIGVQHQ
AT5G59580.1	ath	UDP-glucosyl transferase 76E1	43	45	SKGFSITVVLTQYNRVSSSKDFS
AT5G64980.1	ath	transcription factor	134	136	PATGLGGGIRTMYSSDNIGGSSL
Cre01.g010000.t1.2	cre	Mitogen-Activated Protein Kinase	218	220	TSTSNEKEFMTEYVVTRWYRAPE
Cre10.g432250.t1.1	cre	protein_coding	223	225	DDRKQRLGGLTDYVVTRWYRAPE
Cre12.g508900.t1.2	cre	Downstream kinase in the canonical MAP kinase pathway	202	204	RTGTEKQNFMTEYVVTRWYRAPE
Cre12.g509000.t1.1	cre	Mitogen-Activated Protein Kinase	209	211	ARTGSERNFMTEYVVTRWYRAPE
Cre16.g661100.t1.2	cre	Serine/threonine protein kinase MAK (male germ cell-associated kinase, Mitogen-Activated Protein Kinase Homolog 7); downstream kinase in the canonical MAP kinase pathway; found in the flagellar proteome [PMID: 15998802]	156	158	AREIRSRPPYTDYVSTRWYRAPE
Os02t0148100-01	osa	TEY-type mitogen-activated protein kinase (MAPK), Regulation of seed dormancy, Defense signal transduction, Osmotic homeostasis, Negative role in salt tolerance	191	193	RTNSSKGQFMTEYVVTRWYRAPE
Os05t0143500-02	osa	Similar to Kinase (Fragment).	175	177	FSDTPTAIFWTDYIATRWYRAPE
Os05t0480700-01	osa	Similar to Vacuolar ATP synthase subunit E (EC 3.6.3.14) (V-ATPase E subunit) (Vacuolar proton pump E subunit).	108	110	KSLLRVTKDATAYRKVLKGLIVQ
Os06t0154500-01	osa	Mitogen-activated protein kinase, Brassinosteroid (BR) signaling and homeostasis, Regulation of grain size and plant height	225	227	ARTTSETDFMTEYVVTRWYRAPE
Os06t0367900-01	osa	Similar to Isoform 2 of Mitogen-activated protein kinase 11.	188	190	FTDAPTTVFWTDYVATRWYRAPE
Os06t0699400-01	osa	Mitogen-activated protein kinase, Regulation of seed dormancy, Disease resistance against X. oryzae	191	193	RTNNTKGQFMTEYVVTRWYRAPE
Os06t0708000-01	osa	MAP kinase, Plant defense and wounding signaling	249	251	FNDAPSAIFWTDYVATRWYRAPE
Os08t0440200-01	osa	Ribonuclease CAF1 family protein.	62	64	RRALPVDTPETAYLKAKLAAESF
Os10t0533600-01	osa	Mitogen-activated protein kinase (MAPK), Regulation of salt stress tolerance	201	203	ARTTTETDLMTEYVVTRWYRAPE
Pp3c11_12270V3.1	ppa	protein_coding	267	269	PTPALKSMQSTKYDGAFDTAAGA
Pp3c1_22480V3.1	ppa	protein_coding	201	203	ARTTSETDFMTEYVVTRWYRAPE
Pp3c6_8290V3.1	ppa	protein_coding	1201	1203	GASGESDHEVTPYLAAAVAAVSG
Solyc01g080240.4.1	sly	mitogen-activated protein kinase 13	187	189	FNDTPTAIFWTDYVATRWYRAPE
Solyc04g007710.3.1	sly	mitogen-activated protein kinase 14	180	182	LGDNPSAVFWTDYVATRWYRAPE
Solyc04g080730.3.1	sly	mitogen-activated protein kinase 9	191	193	RTSSGKDQFMTEYVVTRWYRAPE
Solyc08g014420.4.1	sly	mitogen-activated protein kinase 2	219	221	ARVTSETDFMTEYVVTRWYRPPE
Solyc10g007500.4.1	sly	mitogen-activated protein kinase 10	188	190	FSDTPTTALWTDYVATRWYRAPE
Solyc12g010920.2.1	sly	Oleosin (AHRD V3.3 *** A0A2G2YTI7_CAPAN)	7	9	MGDRDRTQYPHQVQVHPSS
Solyc12g019460.2.1	sly	mitogen-activated protein kinase 1	221	223	ARVTSETDFMTEYVVTRWYRPPE
TraesCS1A03G0983400.1	tae	protein_coding	198	200	FNDTPTTVFWTDYVATRWYRAPE
TraesCS1A03G1027100.1	tae	protein_coding	187	189	FNDTPTTVFWTDYVATRWYRAPE
TraesCS1B03G1211700.1	tae	protein_coding	187	189	FNDTPTTVFWTDYVATRWYRAPE
TraesCS1D03G0986600.1	tae	protein_coding	187	189	FNDTPTTVFWTDYVATRWYRAPE
TraesCS3B03G0700800.1	tae	protein_coding	194	196	FNDTPTTVFWTDYVATRWYRAPE
TraesCS7A03G0263900.1	tae	protein_coding	223	225	ARTTSETDFMTEYVVTRWYRAPE
TraesCS7B03G0022000.1	tae	protein_coding	220	222	ARTTSETDFMTEYVVTRWYRAPE
TraesCS7D03G0241600.1	tae	protein_coding	220	222	ARTTSETDFMTEYVVTRWYRAPE
Zm00001eb056860_T001	zma	Zm00001e005633	176	178	CFRHMFRREGTNYLNMNFNATIE
Zm00001eb064400_T001	zma	Zm00001e006354	156	158	AREISSNPPYTDYVSTRWYRAPE
Zm00001eb188190_T001	zma	Zm00001e023311	156	158	AREVSSLPPYTEYVSTRWYRAPE
Zm00001eb208110_T002	zma	Zm00001e025228	964	966	LEIQKRYKAATGYLPTVFDGSSP
Zm00001eb226770_T001	zma	Zm00001e013160	191	193	RTNNTKGQFMTEYVVTRWYRAPE
Zm00001eb227400_T001	zma	Zm00001e013216	253	255	FNDAPSAIFWTDYVATRWYRAPE
Zm00001eb232260_T002	zma	Zm00001e013659	191	193	RTNSSKGQFMTEYVVTRWYRAPE
Zm00001eb251700_T001	zma	Zm00001e015551	156	158	AREVSSLPPYTEYVSTRWYRAPE
Zm00001eb269140_T001	zma	Zm00001e029850	67	69	AREISSEPPYTEYVSTRWYRAPE
Zm00001eb270940_T001	zma	Zm00001e030031	225	227	ARTTSETDFMTEYVVTRWYRAPE
Zm00001eb296690_T001	zma	Zm00001e032506	291	293	FNDTPSAIFWTDYVATRWYRAPE
Zm00001eb359260_T001	zma	Zm00001e027964	184	186	FNDTPSAIFWTDYVATRWYRAPE
Zm00001eb376640_T001	zma	Zm00001e036469	225	227	ARTTSETDFMTEYVVTRWYRAPE
