## Supplementary material for "Phospho-proteomics identifies D-group MAP kinases as substrates of the Arabidopsis tyrosine phosphatase RLPH2": Supp Table 2

### Sheet: Readme
pTyrIP	All Quantified IP'd phosphotyrosine containing peptides
pTyrIP_Pep_LocProb	All Quantified IP'd phosphotyrosine containing peptides with PTM localization score
pTyrIP_Pep_LocProb_MScoThrsh	All Quantified IP'd phosphotyrosine containing peptides with PTM localization score & mascot score > 30

### Sheet: pTyrIP
Description	AGI	Mw	WT_20150930	15793_20150930	16212_20150930	WT_20151030	15793_20151030	16212_20151030	WT_1A_20160205	WT_2A_20160205	15793_1A_20160205	16212_1A_20160205	WT_B_20160205	15793_B_20160205	16212_B_20160205
| Symbols: ATMPK18, MPK18 | mitogen-activated protein kinase 18 | chr1:19970961-19974158 REVERSE LENGTH=615	AT1G53510	69 kDa			99% (1)			100% (1)
| Symbols: ATMPK20, MPK20 | MAP kinase 20 | chr2:17840572-17843947 REVERSE LENGTH=606	AT2G42880	69 kDa		99% (1)	99% (1)			99% (1)
| Symbols: PLDALPHA1, PLD | phospholipase D alpha 1 | chr3:5330835-5333474 FORWARD LENGTH=810	AT3G15730	92 kDa	99% (0)		53% (0)	99% (0)	98% (1)	100% (1)
| Symbols: MPK9 | MAP kinase 9 | chr3:6174800-6178150 FORWARD LENGTH=510	AT3G18040	58 kDa		99% (1)	99% (1)			99% (1)
| Symbols: | Protein kinase superfamily protein | chr3:22636209-22638593 FORWARD LENGTH=431	AT3G61160	49 kDa	44% (0)	99% (1)	64% (0)	94% (0)	99% (1)	99% (1)
| Symbols: ATSK32, ASKTHETA, SK32 | shaggy-like protein kinase 32 | chr4:294116-297002 REVERSE LENGTH=472	AT4G00720	53 kDa	88% (0)	98% (1)	99% (1)	95% (0)	99% (1)	99% (1)				34% (0)			99% (1)
Cluster of | Symbols: FBA2 | fructose-bisphosphate aldolase 2 | chr4:18163714-18165659 REVERSE LENGTH=398 (AT4G38970.1)	AT4G38970	43 kDa	100% (0)	100% (1)	100% (0)	100% (0)	100% (1)	100% (0)	100% (0)	100% (0)	90% (0)	99% (0)	100% (0)	100% (0)	100% (0)
| Symbols: ATTPS7, TPS7, ATTPSA | trehalose-phosphatase/synthase 7 | chr1:1955413-1958153 FORWARD LENGTH=851	AT1G06410	97 kDa		99% (1)	99% (1)	99% (1)	99% (1)	99% (1)			99% (1)	89% (0)		98% (1)	99% (1)
Cluster of | Symbols: ATMPK15, MPK15 | MAP kinase 15 | chr1:27700212-27703168 FORWARD LENGTH=576 (AT1G73670.1)	AT1G73670	65 kDa		99% (1)	99% (1)	100% (1)	99% (1)	100% (1)
| Symbols: | Basic-leucine zipper (bZIP) transcription factor family protein | chr2:9093920-9096059 REVERSE LENGTH=519	AT2G21230	56 kDa			99% (1)			87% (0)						43% (0)
Cluster of | Symbols: ATSK12 | Protein kinase superfamily protein | chr3:1740793-1742927 FORWARD LENGTH=409 (AT3G05840.1)	AT3G05840	47 kDa	99% (1)	99% (1)	99% (1)	99% (1)	100% (1)	99% (1)	94% (0)	80% (0)	92% (0)	99% (1)	97% (0)	99% (1)	99% (1)
| Symbols: | IQ calmodulin-binding motif family protein | chr3:19593365-19595686 REVERSE LENGTH=456	AT3G52870	51 kDa	99% (1)	99% (1)	99% (1)		73% (0)
Cluster of | Symbols: ATMPK4, MPK4 | MAP kinase 4 | chr4:567219-568889 FORWARD LENGTH=376 (AT4G01370.1)	AT4G01370	43 kDa	95% (0)	34% (0)	99% (1)	100% (1)	98% (1)	100% (1)
| Symbols: MPK16 | mitogen-activated protein kinase 16 | chr5:6345096-6347676 REVERSE LENGTH=567	AT5G19010	65 kDa		99% (1)	99% (1)	99% (1)	99% (1)	99% (1)
Cluster of | Symbols: | 60S acidic ribosomal protein family | chr1:50284-50954 REVERSE LENGTH=112 (AT1G01100.1)	AT1G01100	11 kDa				94% (0)		100% (0)		100% (2)			71% (0)		45% (0)
Cluster of | Symbols: TUA4, TOR2 | tubulin alpha-4 chain | chr1:1356421-1358266 REVERSE LENGTH=450 (AT1G04820.1)	AT1G04820	50 kDa				90% (0)		87% (0)			100% (1)	83% (0)	99% (1)	99% (0)	100% (1)
| Symbols: | GTP binding Elongation factor Tu family protein | chr1:2455559-2457001 FORWARD LENGTH=449	AT1G07920	50 kDa		100% (0)	100% (0)	100% (1)	100% (0)	100% (0)	100% (0)	100% (0)	39% (0)	100% (0)	66% (0)		100% (0)
| Symbols: ATSK41, SK41 | shaggy-like protein kinase 41 | chr1:3196114-3199524 REVERSE LENGTH=421	AT1G09840	48 kDa	99% (1)	99% (1)	99% (1)	99% (1)	99% (1)	99% (1)	62% (0)	35% (0)			100% (1)	95% (0)	97% (1)
| Symbols: ATMPK1, MPK1 | mitogen-activated protein kinase 1 | chr1:3349579-3350776 FORWARD LENGTH=370	AT1G10210	43 kDa	99% (1)		99% (1)	99% (1)	90% (0)	99% (1)
| Symbols: ATILP1, ILP1 | IAP-like protein 1 | chr1:5880502-5884657 REVERSE LENGTH=958	AT1G17210	103 kDa		42% (0)	34% (0)	99% (1)	94% (0)	99% (1)
| Symbols: PRK | phosphoribulokinase | chr1:11532668-11534406 FORWARD LENGTH=395	AT1G32060	44 kDa	94% (0)	99% (1)	100% (0)	100% (1)		100% (1)
Cluster of | Symbols: | Protein kinase superfamily protein | chr1:27620122-27624899 FORWARD LENGTH=1169 (AT1G73460.1)	AT1G73460	131 kDa	99% (1)	99% (1)	99% (1)	100% (1)	94% (0)	100% (1)		91% (0)		100% (1)		65% (0)	100% (1)
| Symbols: | ADP-glucose pyrophosphorylase family protein | chr1:28135770-28138456 REVERSE LENGTH=415	AT1G74910	46 kDa			99% (0)	94% (0)	100% (0)	99% (0)		99% (1)		65% (0)			79% (0)
| Symbols: NIA1, GNR1, NR1 | nitrate reductase 1 | chr1:29236005-29239367 REVERSE LENGTH=917	AT1G77760	103 kDa	100% (0)	100% (1)	100% (0)	99% (0)		100% (0)
| Symbols: | 60S acidic ribosomal protein family | chr2:11818696-11819370 FORWARD LENGTH=115	AT2G27720	11 kDa			99% (0)	99% (0)	99% (0)	99% (0)		100% (1)		27% (0)
| Symbols: RCA | rubisco activase | chr2:16570951-16573345 REVERSE LENGTH=474	AT2G39730	52 kDa	100% (1)	100% (1)	100% (1)	100% (1)	100% (0)	100% (1)	100% (0)	100% (0)	100% (0)	100% (0)	100% (0)	100% (0)	100% (1)
| Symbols: | Protein kinase superfamily protein | chr2:16755137-16757258 REVERSE LENGTH=570	AT2G40120	65 kDa	99% (1)	99% (1)	99% (1)	95% (0)	98% (1)					66% (0)			50% (0)
| Symbols: ATMPK6, MPK6, MAPK6, ATMAPK6 | MAP kinase 6 | chr2:18138477-18140693 FORWARD LENGTH=395	AT2G43790	45 kDa	99% (1)	99% (1)	99% (1)	99% (1)	100% (1)	100% (1)						85% (0)	51% (0)
| Symbols: | Ribose 5-phosphate isomerase, type A protein | chr3:1313365-1314195 FORWARD LENGTH=276	AT3G04790	29 kDa	99% (0)	100% (1)		100% (1)	100% (1)	100% (1)	100% (0)		100% (0)
| Symbols: LHCB4.2 | light harvesting complex photosystem II | chr3:2717717-2718665 FORWARD LENGTH=287	AT3G08940	31 kDa			50% (0)	24% (0)	25% (0)	100% (1)							64% (0)
| Symbols: | Ribosomal protein L10 family protein | chr3:2823364-2825020 REVERSE LENGTH=320	AT3G09200	34 kDa			88% (0)	100% (0)	99% (0)	100% (0)		99% (1)		98% (0)
| Symbols: VCS | Transducin/WD40 repeat-like superfamily protein | chr3:4304085-4309949 FORWARD LENGTH=1344	AT3G13300	146 kDa				21% (0)	9% (0)							89% (0)	100% (1)
| Symbols: | Protein kinase superfamily protein | chr3:9452993-9457446 REVERSE LENGTH=935	AT3G25840	108 kDa	99% (1)	99% (1)	99% (1)	100% (1)	100% (1)	99% (1)				64% (0)
| Symbols: LTA2, PLE2 | 2-oxoacid dehydrogenases acyltransferase family protein | chr3:9460632-9462585 FORWARD LENGTH=480	AT3G25860	50 kDa				99% (1)	99% (1)		39% (0)
| Symbols: LOX2, ATLOX2 | lipoxygenase 2 | chr3:16525437-16529233 FORWARD LENGTH=896	AT3G45140	102 kDa	99% (1)	93% (0)	99% (1)	100% (1)	100% (1)	100% (1)							98% (0)
| Symbols: ATMPK3, MPK3, ATMAPK3 | mitogen-activated protein kinase 3 | chr3:16756918-16758476 FORWARD LENGTH=370	AT3G45640	43 kDa	100% (2)	99% (1)	99% (1)	100% (1)		100% (2)
| Symbols: CDKA;1, CDC2AAT, CDK2, CDC2, CDC2A, CDKA1 | cell division control 2 | chr3:18072238-18074296 FORWARD LENGTH=294	AT3G48750	34 kDa				97% (1)	79% (0)	99% (1)
| Symbols: | ketol-acid reductoisomerase | chr3:21671561-21674639 FORWARD LENGTH=591	AT3G58610	64 kDa	100% (1)	100% (1)	100% (0)	100% (1)	100% (1)	100% (0)	49% (0)			90% (0)			100% (0)
| Symbols: ATTPS5, TPS5 | trehalose phosphatase/synthase 5 | chr4:9877055-9880084 FORWARD LENGTH=862	AT4G17770	97 kDa	99% (1)		99% (1)			99% (1)
Cluster of | Symbols: BIN2, DWF12, UCU1, ATSK21, SK21 | Protein kinase superfamily protein | chr4:10296474-10298913 FORWARD LENGTH=380 (AT4G18710.1)	AT4G18710	43 kDa	99% (1)	99% (1)	99% (1)	99% (1)	98% (0)	100% (1)	100% (1)			100% (1)			99% (1)
| Symbols: GLU1, GLS1, GLUS, FD-GOGAT | glutamate synthase 1 | chr5:1130031-1138186 FORWARD LENGTH=1622	AT5G04140	177 kDa	100% (1)	99% (1)	100% (1)	100% (1)	100% (1)	100% (1)		96% (0)
| Symbols: YAK1 | yeast YAK1-related gene 1 | chr5:14128551-14135984 FORWARD LENGTH=956	AT5G35980	106 kDa	99% (1)	96% (0)	99% (1)	71% (0)	99% (1)	91% (0)							95% (0)
| Symbols: ATCLC-A, CLC-A, CLCA, ATCLCA | chloride channel A | chr5:16381645-16384999 REVERSE LENGTH=775	AT5G40890	85 kDa													100% (1)
| Symbols: | Aluminium induced protein with YGL and LRDR motifs | chr5:17622593-17624239 REVERSE LENGTH=251	AT5G43830	28 kDa								99% (1)		99% (1)	100% (1)	99% (1)	99% (1)
| Symbols: CPHSC70-2EAT SHOCK PROTEIN 70-2, HSC70-7, cpHsc70-2 | chloroplast heat shock protein 70-2 | chr5:20303470-20306295 FORWARD LENGTH=718	AT5G49910	77 kDa	100% (1)	95% (0)	99% (0)	100% (1)		100% (1)		44% (0)		99% (0)			99% (0)

### Sheet: pTyrIP_Pep_LocProb
Description	AGI	PEPTIDE	MODIFICATION	PTM LOCALIZATION PROBABILITY	MASCOT SCORE	Mw	WT_20150930	15793_20150930	16212_20150930	WT_20151030	15793_20151030	16212_20151030	WT_1A_20160205	WT_2A_20160205	15793_1A_20160205	16212_1A_20160205	WT_B_20160205	15793_B_20160205	16212_B_20160205
| Symbols: ATMPK18, MPK18 | mitogen-activated protein kinase 18 | chr1:19970961-19974158 REVERSE LENGTH=615	AT1G53510	VAFNDTPTTVFWTDyVATR	Y15 Phospho	0.69	35.27	69 kDa			99% (1)			100% (1)
| Symbols: ATMPK20, MPK20 | MAP kinase 20 | chr2:17840572-17843947 REVERSE LENGTH=606	AT2G42880	VAFNDTPTTIFWTDyVATR	Y15 Phospho	1	48.35	69 kDa		99% (1)	99% (1)			99% (1)
| Symbols: PLDALPHA1, PLD | phospholipase D alpha 1 | chr3:5330835-5333474 FORWARD LENGTH=810	AT3G15730	GETQLyATIDLQK	Y6 Phospho	0.99	35.22	92 kDa	99% (0)		53% (0)	99% (0)	98% (1)	100% (1)
| Symbols: MPK9 | MAP kinase 9 | chr3:6174800-6178150 FORWARD LENGTH=510	AT3G18040	VSFNDAPSAIFWTDyVATR	Y15 Phospho	1	39.53	58 kDa		99% (1)	99% (1)			99% (1)
| Symbols: | Protein kinase superfamily protein | chr3:22636209-22638593 FORWARD LENGTH=431	AT3G61160	mLIPGEPNISyIcSR	M1 Oxidation, Y11 Phospho	100%, 16%	29.9	49 kDa	44% (0)	99% (1)	64% (0)	94% (0)	99% (1)	99% (1)
| Symbols: ATSK32, ASKTHETA, SK32 | shaggy-like protein kinase 32 | chr4:294116-297002 REVERSE LENGTH=472	AT4G00720	mLVPGEPNIsYIcSR	M1 Oxidation, S10 Phospho	100%, 33%	37.82	53 kDa	88% (0)	98% (1)	99% (1)	95% (0)	99% (1)	99% (1)				34% (0)			99% (1)
| Symbols: ATTPS7, TPS7, ATTPSA | trehalose-phosphatase/synthase 7 | chr1:1955413-1958153 FORWARD LENGTH=851	AT1G06410	SyTNLLDLASGNFPVmGR	Y2 Phospho, M16 Oxidation	12%, 100%	72.79	97 kDa		99% (1)	99% (1)	99% (1)	99% (1)	99% (1)			99% (1)	89% (0)		98% (1)	99% (1)
| Symbols: | Basic-leucine zipper (bZIP) transcription factor family protein | chr2:9093920-9096059 REVERSE LENGTH=519	AT2G21230	HPFTGAPPPPIPPISPySQIPATLQPR	Y17 Phospho	0.01	28.98	56 kDa			99% (1)			87% (0)						43% (0)
| Symbols: | IQ calmodulin-binding motif family protein | chr3:19593365-19595686 REVERSE LENGTH=456	AT3G52870	ASEDSDSYDDyVK	Y11 Phospho	1	33.62	51 kDa	99% (1)	99% (1)	99% (1)		73% (0)
| Symbols: MPK16 | mitogen-activated protein kinase 16 | chr5:6345096-6347676 REVERSE LENGTH=567	AT5G19010	VAFNDTPTAIFWTDyVATR	Y15 Phospho	0.99	48.41	65 kDa		99% (1)	99% (1)	99% (1)	99% (1)	99% (1)
Cluster of | Symbols: | 60S acidic ribosomal protein family | chr1:50284-50954 REVERSE LENGTH=112 (AT1G01100.1)	AT1G01100	KKDEPAEEsDGDLGFGLFD	S9 Phospho	1	59.45	11 kDa				94% (0)		100% (0)		100% (2)			71% (0)		45% (0)
Cluster of | Symbols: TUA4, TOR2 | tubulin alpha-4 chain | chr1:1356421-1358266 REVERSE LENGTH=450 (AT1G04820.1)	AT1G04820	TIQFVDWcPtGFK	T10 Phospho	1	40.3	50 kDa				90% (0)		87% (0)			100% (1)	83% (0)	99% (1)	99% (0)	100% (1)
| Symbols: | GTP binding Elongation factor Tu family protein | chr1:2455559-2457001 FORWARD LENGTH=449	AT1G07920	STTTGHLIyK	Y9 Phospho	1	21.45	50 kDa		100% (0)	100% (0)	100% (1)	100% (0)	100% (0)	100% (0)	100% (0)	39% (0)	100% (0)	66% (0)		100% (0)
| Symbols: ATSK41, SK41 | shaggy-like protein kinase 41 | chr1:3196114-3199524 REVERSE LENGTH=421	AT1G09840	GEPNVSyIcSR	Y7 Phospho	0.97	60.37	48 kDa	99% (1)	99% (1)	99% (1)	99% (1)	99% (1)	99% (1)	62% (0)	35% (0)			100% (1)	95% (0)	97% (1)
| Symbols: ATMPK1, MPK1 | mitogen-activated protein kinase 1 | chr1:3349579-3350776 FORWARD LENGTH=370	AT1G10210	GQFmTEyVVTR	M4 Oxidation, Y7 Phospho	100%, 100%	46.68	43 kDa	99% (1)		99% (1)	99% (1)	90% (0)	99% (1)
| Symbols: ATILP1, ILP1 | IAP-like protein 1 | chr1:5880502-5884657 REVERSE LENGTH=958	AT1G17210	LVSNVGLSFyQNAAGASSSAQLNMSVTR	Y10 Phospho	0.02	28.11	103 kDa		42% (0)	34% (0)	99% (1)	94% (0)	99% (1)
| Symbols: PRK | phosphoribulokinase | chr1:11532668-11534406 FORWARD LENGTH=395	AT1G32060	ANDFDLmyEQVK	M7 Oxidation, Y8 Phospho	100%, 100%	30.52	44 kDa	94% (0)	99% (1)	100% (0)	100% (1)		100% (1)
| Symbols: | ADP-glucose pyrophosphorylase family protein | chr1:28135770-28138456 REVERSE LENGTH=415	AT1G74910	VSsFEALQPATR	S3 Phospho	0.86	39.59	46 kDa			99% (0)	94% (0)	100% (0)	99% (0)		99% (1)		65% (0)			79% (0)
| Symbols: NIA1, GNR1, NR1 | nitrate reductase 1 | chr1:29236005-29239367 REVERSE LENGTH=917	AT1G77760	IGELITTGyDSSPNVSVHGASNFGPLLAPIK	Y9 Phospho	0.11	20.99	103 kDa	100% (0)	100% (1)	100% (0)	99% (0)		100% (0)
| Symbols: | 60S acidic ribosomal protein family | chr2:11818696-11819370 FORWARD LENGTH=115	AT2G27720	KEEKEEsDDDmGFSLFE	S7 Phospho, M11 Oxidation	100%, 100%	37.46	11 kDa			99% (0)	99% (0)	99% (0)	99% (0)		100% (1)		27% (0)
| Symbols: RCA | rubisco activase | chr2:16570951-16573345 REVERSE LENGTH=474	AT2G39730	GLAyDTSDDQQDITR	Y4 Phospho	1	74.41	52 kDa	100% (1)	100% (1)	100% (1)	100% (1)	100% (0)	100% (1)	100% (0)	100% (0)	100% (0)	100% (0)	100% (0)	100% (0)	100% (1)
| Symbols: | Protein kinase superfamily protein | chr2:16755137-16757258 REVERSE LENGTH=570	AT2G40120	SDNLcLyVQSR	Y7 Phospho	1	34.7	65 kDa	99% (1)	99% (1)	99% (1)	95% (0)	98% (1)					66% (0)			50% (0)
| Symbols: ATMPK6, MPK6, MAPK6, ATMAPK6 | MAP kinase 6 | chr2:18138477-18140693 FORWARD LENGTH=395	AT2G43790	VTSESDFmTEyVVTR	M8 Oxidation, Y11 Phospho	100%, 100%	96.41	45 kDa	99% (1)	99% (1)	99% (1)	99% (1)	100% (1)	100% (1)						85% (0)	51% (0)
| Symbols: | Ribose 5-phosphate isomerase, type A protein | chr3:1313365-1314195 FORWARD LENGTH=276	AT3G04790	LLSSGELyDIVGIPTSK	Y8 Phospho	1	60.64	29 kDa	99% (0)	100% (1)		100% (1)	100% (1)	100% (1)	100% (0)		100% (0)
| Symbols: LHCB4.2 | light harvesting complex photosystem II | chr3:2717717-2718665 FORWARD LENGTH=287	AT3G08940	NLyGEVIGTR	Y3 Phospho	1	21.97	31 kDa			50% (0)	24% (0)	25% (0)	100% (1)							64% (0)
| Symbols: | Ribosomal protein L10 family protein | chr3:2823364-2825020 REVERSE LENGTH=320	AT3G09200	VEEKEEsDEEDYGGDFGLFDEE	S7 Phospho	1	49.78	34 kDa			88% (0)	100% (0)	99% (0)	100% (0)		99% (1)		98% (0)
| Symbols: VCS | Transducin/WD40 repeat-like superfamily protein | chr3:4304085-4309949 FORWARD LENGTH=1344	AT3G13300	TSGLPSQTSGAGSAYATLPQLPLsPR	S24 Phospho	1	39.91	146 kDa				21% (0)	9% (0)							89% (0)	100% (1)
| Symbols: | Protein kinase superfamily protein | chr3:9452993-9457446 REVERSE LENGTH=935	AT3G25840	NEVTPyLVSR	Y6 Phospho	0.97	39.49	108 kDa	99% (1)	99% (1)	99% (1)	100% (1)	100% (1)	99% (1)				64% (0)
| Symbols: LTA2, PLE2 | 2-oxoacid dehydrogenases acyltransferase family protein | chr3:9460632-9462585 FORWARD LENGTH=480	AT3G25860	VGYPVNTDALDALyEK	Y14 Phospho	1	42.88	50 kDa				99% (1)	99% (1)		39% (0)
| Symbols: LOX2, ATLOX2 | lipoxygenase 2 | chr3:16525437-16529233 FORWARD LENGTH=896	AT3G45140	LQyLEGVIDER	Y3 Phospho	1	56.19	102 kDa	99% (1)	93% (0)	99% (1)	100% (1)	100% (1)	100% (1)							98% (0)
| Symbols: ATMPK3, MPK3, ATMAPK3 | mitogen-activated protein kinase 3 | chr3:16756918-16758476 FORWARD LENGTH=370	AT3G45640	PTSENDFmTEyVVTR	M8 Oxidation, Y11 Phospho	100%, 100%	58.72	43 kDa	100% (2)	99% (1)	99% (1)	100% (1)		100% (2)
| Symbols: | ketol-acid reductoisomerase | chr3:21671561-21674639 FORWARD LENGTH=591	AT3G58610	VSLAGyEEYIVR	Y6 Phospho	1	39.37	64 kDa	100% (1)	100% (1)	100% (0)	100% (1)	100% (1)	100% (0)	49% (0)			90% (0)			100% (0)
| Symbols: ATTPS5, TPS5 | trehalose phosphatase/synthase 5 | chr4:9877055-9880084 FORWARD LENGTH=862	AT4G17770	SySNLLDLASGNFHSFSR	Y2 Phospho	0.33	30.54	97 kDa	99% (1)		99% (1)			99% (1)
| Symbols: GLU1, GLS1, GLUS, FD-GOGAT | glutamate synthase 1 | chr5:1130031-1138186 FORWARD LENGTH=1622	AT5G04140	ALyYLcEAADDAVR	Y3 Phospho	1	60.44	177 kDa	100% (1)	99% (1)	100% (1)	100% (1)	100% (1)	100% (1)		96% (0)
| Symbols: YAK1 | yeast YAK1-related gene 1 | chr5:14128551-14135984 FORWARD LENGTH=956	AT5G35980	TVYSyIQSR	Y5 Phospho	0.99	39.15	106 kDa	99% (1)	96% (0)	99% (1)	71% (0)	99% (1)	91% (0)							95% (0)
| Symbols: ATCLC-A, CLC-A, CLCA, ATCLCA | chloride channel A | chr5:16381645-16384999 REVERSE LENGTH=775	AT5G40890	HRtLsSTPLALVGAK	T3 Phospho, S5 Phospho	100%, 96%	57.54	85 kDa													100% (1)
| Symbols: | Aluminium induced protein with YGL and LRDR motifs | chr5:17622593-17624239 REVERSE LENGTH=251	AT5G43830	VDsSGDVcGATFK	S3 Phospho	1	84.08	28 kDa								99% (1)		99% (1)	100% (1)	99% (1)	99% (1)
| Symbols: CPHSC70-2EAT SHOCK PROTEIN 70-2, HSC70-7, cpHsc70-2 | chloroplast heat shock protein 70-2 | chr5:20303470-20306295 FORWARD LENGTH=718	AT5G49910	NQADSVVyQTEK	Y8 Phospho	0.47	29.18	77 kDa	100% (1)	95% (0)	99% (0)	100% (1)		100% (1)		44% (0)		99% (0)			99% (0)

### Sheet: pTyrIP_Pep_LocProb_MScoThrsh
Description	AGI	PEPTIDE	VARIABLE MODIFICATION	PTM LOCALIZATION PROBABILITY	MASCOT SCORE	Mw	WT_20150930	15793_20150930	16212_20150930	WT_20151030	15793_20151030	16212_20151030	WT_1A_20160205	WT_2A_20160205	15793_1A_20160205	16212_1A_20160205	WT_B_20160205	15793_B_20160205	16212_B_20160205
| Symbols: ATMPK20, MPK20 | MAP kinase 20 | chr2:17840572-17843947 REVERSE LENGTH=606	AT2G42880	VAFNDTPTTIFWTDyVATR	Y15 Phospho	1	48.35	69 kDa		99% (1)	99% (1)			99% (1)
| Symbols: MPK9 | MAP kinase 9 | chr3:6174800-6178150 FORWARD LENGTH=510	AT3G18040	VSFNDAPSAIFWTDyVATR	Y15 Phospho	1	39.53	58 kDa		99% (1)	99% (1)			99% (1)
| Symbols: ATSK32, ASKTHETA, SK32 | shaggy-like protein kinase 32 | chr4:294116-297002 REVERSE LENGTH=472	AT4G00720	mLVPGEPNIsYIcSR	M1 Oxidation, S10 Phospho	100%, 33%	37.82	53 kDa	88% (0)	98% (1)	99% (1)	95% (0)	99% (1)	99% (1)				34% (0)			99% (1)
| Symbols: ATMPK18, MPK18 | mitogen-activated protein kinase 18 | chr1:19970961-19974158 REVERSE LENGTH=615	AT1G53510	VAFNDTPTTVFWTDyVATR	Y15 Phospho	0.69	35.27	69 kDa			99% (1)			100% (1)
| Symbols: PLDALPHA1, PLD | phospholipase D alpha 1 | chr3:5330835-5333474 FORWARD LENGTH=810	AT3G15730	GETQLyATIDLQK	Y6 Phospho	0.99	35.22	92 kDa	99% (0)		53% (0)	99% (0)	98% (1)	100% (1)
| Symbols: ATTPS7, TPS7, ATTPSA | trehalose-phosphatase/synthase 7 | chr1:1955413-1958153 FORWARD LENGTH=851	AT1G06410	SyTNLLDLASGNFPVmGR	Y2 Phospho, M16 Oxidation	12%, 100%	72.79	97 kDa		99% (1)	99% (1)	99% (1)	99% (1)	99% (1)			99% (1)	89% (0)		98% (1)	99% (1)
| Symbols: MPK16 | mitogen-activated protein kinase 16 | chr5:6345096-6347676 REVERSE LENGTH=567	AT5G19010	VAFNDTPTAIFWTDyVATR	Y15 Phospho	0.99	48.41	65 kDa		99% (1)	99% (1)	99% (1)	99% (1)	99% (1)
| Symbols: | IQ calmodulin-binding motif family protein | chr3:19593365-19595686 REVERSE LENGTH=456	AT3G52870	ASEDSDSYDDyVK	Y11 Phospho	1	33.62	51 kDa	99% (1)	99% (1)	99% (1)		73% (0)
| Symbols: ATMPK6, MPK6, MAPK6, ATMAPK6 | MAP kinase 6 | chr2:18138477-18140693 FORWARD LENGTH=395	AT2G43790	VTSESDFmTEyVVTR	M8 Oxidation, Y11 Phospho	100%, 100%	96.41	45 kDa	99% (1)	99% (1)	99% (1)	99% (1)	100% (1)	100% (1)						85% (0)	51% (0)
| Symbols: | Aluminium induced protein with YGL and LRDR motifs | chr5:17622593-17624239 REVERSE LENGTH=251	AT5G43830	VDsSGDVcGATFK	S3 Phospho	1	84.08	28 kDa								99% (1)		99% (1)	100% (1)	99% (1)	99% (1)
| Symbols: RCA | rubisco activase | chr2:16570951-16573345 REVERSE LENGTH=474	AT2G39730	GLAyDTSDDQQDITR	Y4 Phospho	1	74.41	52 kDa	100% (1)	100% (1)	100% (1)	100% (1)	100% (0)	100% (1)	100% (0)	100% (0)	100% (0)	100% (0)	100% (0)	100% (0)	100% (1)
| Symbols: | Ribose 5-phosphate isomerase, type A protein | chr3:1313365-1314195 FORWARD LENGTH=276	AT3G04790	LLSSGELyDIVGIPTSK	Y8 Phospho	1	60.64	29 kDa	99% (0)	100% (1)		100% (1)	100% (1)	100% (1)	100% (0)		100% (0)
| Symbols: GLU1, GLS1, GLUS, FD-GOGAT | glutamate synthase 1 | chr5:1130031-1138186 FORWARD LENGTH=1622	AT5G04140	ALyYLcEAADDAVR	Y3 Phospho	1	60.44	177 kDa	100% (1)	99% (1)	100% (1)	100% (1)	100% (1)	100% (1)		96% (0)
| Symbols: ATSK41, SK41 | shaggy-like protein kinase 41 | chr1:3196114-3199524 REVERSE LENGTH=421	AT1G09840	GEPNVSyIcSR	Y7 Phospho	0.97	60.37	48 kDa	99% (1)	99% (1)	99% (1)	99% (1)	99% (1)	99% (1)	62% (0)	35% (0)			100% (1)	95% (0)	97% (1)
Cluster of | Symbols: | 60S acidic ribosomal protein family | chr1:50284-50954 REVERSE LENGTH=112 (AT1G01100.1)	AT1G01100	KKDEPAEEsDGDLGFGLFD	S9 Phospho	1	59.45	11 kDa				94% (0)		100% (0)		100% (2)			71% (0)		45% (0)
| Symbols: ATMPK3, MPK3, ATMAPK3 | mitogen-activated protein kinase 3 | chr3:16756918-16758476 FORWARD LENGTH=370	AT3G45640	PTSENDFmTEyVVTR	M8 Oxidation, Y11 Phospho	100%, 100%	58.72	43 kDa	100% (2)	99% (1)	99% (1)	100% (1)		100% (2)
| Symbols: ATCLC-A, CLC-A, CLCA, ATCLCA | chloride channel A | chr5:16381645-16384999 REVERSE LENGTH=775	AT5G40890	HRtLsSTPLALVGAK	T3 Phospho, S5 Phospho	100%, 96%	57.54	85 kDa													100% (1)
| Symbols: LOX2, ATLOX2 | lipoxygenase 2 | chr3:16525437-16529233 FORWARD LENGTH=896	AT3G45140	LQyLEGVIDER	Y3 Phospho	1	56.19	102 kDa	99% (1)	93% (0)	99% (1)	100% (1)	100% (1)	100% (1)							98% (0)
| Symbols: | Ribosomal protein L10 family protein | chr3:2823364-2825020 REVERSE LENGTH=320	AT3G09200	VEEKEEsDEEDYGGDFGLFDEE	S7 Phospho	1	49.78	34 kDa			88% (0)	100% (0)	99% (0)	100% (0)		99% (1)		98% (0)
| Symbols: ATMPK1, MPK1 | mitogen-activated protein kinase 1 | chr1:3349579-3350776 FORWARD LENGTH=370	AT1G10210	GQFmTEyVVTR	M4 Oxidation, Y7 Phospho	100%, 100%	46.68	43 kDa	99% (1)		99% (1)	99% (1)	90% (0)	99% (1)
| Symbols: LTA2, PLE2 | 2-oxoacid dehydrogenases acyltransferase family protein | chr3:9460632-9462585 FORWARD LENGTH=480	AT3G25860	VGYPVNTDALDALyEK	Y14 Phospho	1	42.88	50 kDa				99% (1)	99% (1)		39% (0)
Cluster of | Symbols: TUA4, TOR2 | tubulin alpha-4 chain | chr1:1356421-1358266 REVERSE LENGTH=450 (AT1G04820.1)	AT1G04820	TIQFVDWcPtGFK	T10 Phospho	1	40.3	50 kDa				90% (0)		87% (0)			100% (1)	83% (0)	99% (1)	99% (0)	100% (1)
| Symbols: VCS | Transducin/WD40 repeat-like superfamily protein | chr3:4304085-4309949 FORWARD LENGTH=1344	AT3G13300	TSGLPSQTSGAGSAYATLPQLPLsPR	S24 Phospho	1	39.91	146 kDa				21% (0)	9% (0)							89% (0)	100% (1)
| Symbols: | ADP-glucose pyrophosphorylase family protein | chr1:28135770-28138456 REVERSE LENGTH=415	AT1G74910	VSsFEALQPATR	S3 Phospho	0.86	39.59	46 kDa			99% (0)	94% (0)	100% (0)	99% (0)		99% (1)		65% (0)			79% (0)
| Symbols: | Protein kinase superfamily protein | chr3:9452993-9457446 REVERSE LENGTH=935	AT3G25840	NEVTPyLVSR	Y6 Phospho	0.97	39.49	108 kDa	99% (1)	99% (1)	99% (1)	100% (1)	100% (1)	99% (1)				64% (0)
| Symbols: | ketol-acid reductoisomerase | chr3:21671561-21674639 FORWARD LENGTH=591	AT3G58610	VSLAGyEEYIVR	Y6 Phospho	1	39.37	64 kDa	100% (1)	100% (1)	100% (0)	100% (1)	100% (1)	100% (0)	49% (0)			90% (0)			100% (0)
| Symbols: YAK1 | yeast YAK1-related gene 1 | chr5:14128551-14135984 FORWARD LENGTH=956	AT5G35980	TVYSyIQSR	Y5 Phospho	0.99	39.15	106 kDa	99% (1)	96% (0)	99% (1)	71% (0)	99% (1)	91% (0)							95% (0)
| Symbols: | 60S acidic ribosomal protein family | chr2:11818696-11819370 FORWARD LENGTH=115	AT2G27720	KEEKEEsDDDmGFSLFE	S7 Phospho, M11 Oxidation	100%, 100%	37.46	11 kDa			99% (0)	99% (0)	99% (0)	99% (0)		100% (1)		27% (0)
| Symbols: | Protein kinase superfamily protein | chr2:16755137-16757258 REVERSE LENGTH=570	AT2G40120	SDNLcLyVQSR	Y7 Phospho	1	34.7	65 kDa	99% (1)	99% (1)	99% (1)	95% (0)	98% (1)					66% (0)			50% (0)
| Symbols: ATTPS5, TPS5 | trehalose phosphatase/synthase 5 | chr4:9877055-9880084 FORWARD LENGTH=862	AT4G17770	SySNLLDLASGNFHSFSR	Y2 Phospho	0.33	30.54	97 kDa	99% (1)		99% (1)			99% (1)
| Symbols: PRK | phosphoribulokinase | chr1:11532668-11534406 FORWARD LENGTH=395	AT1G32060	ANDFDLmyEQVK	M7 Oxidation, Y8 Phospho	100%, 100%	30.52	44 kDa	94% (0)	99% (1)	100% (0)	100% (1)		100% (1)
